# Nanopore ReCappable Sequencing maps SARS-CoV-2 5′ capping sites and provides new insights into the structure of sgRNAs

**DOI:** 10.1101/2021.11.24.469860

**Authors:** Camilla Ugolini, Logan Mulroney, Adrien Leger, Matteo Castelli, Elena Criscuolo, Maia Kavanagh Williamson, Andrew D Davidson, Abdulaziz Almuqrin, Roberto Giambruno, Miten Jain, Gianmaria Frige, Hugh Olsen, George Tzertzinis, Ira Schildkraut, Madalee G. Wulf, Ivan R. Corrêa, Laurence Ettwiller, Nicola Clementi, Massimo Clementi, Nicasio Mancini, Ewan Birney, Mark Akeson, Francesco Nicassio, David A. Matthews, Tommaso Leonardi

**Affiliations:** Center for Genomic Science of IIT@SEMM, Fondazione Istituto Italiano di Tecnologia, 20139 Milano, Italy; European Molecular Biology Laboratory, European Bioinformatics Institute, Hinxton, UK; Biomolecular Engineering Department, UC Santa Cruz, CA 95064, USA; Laboratory of Microbiology and Virology, Vita-Salute San Raffaele University; via Olgettina 58, 20132 Milan, Italy; School of Cellular and Molecular Medicine, Faculty of Life Sciences, University Walk, University of Bristol, Bristol, BS8 1TD, UK; Department of Clinical Laboratory Sciences, King Saud University, Riyadh, Saudi Arabia; Department of Experimental Oncology, European Institute of Oncology IRCCS, 20132 Milano, Italy; New England Biolabs, Ipswich, MA 01938 3, USA; Laboratory of Medical Microbiology and Virology, IRCCS San Raffaele Scientific Institute; via Olgettina 60, 20132 Milan, Italy

## Abstract

The SARS-CoV-2 virus has a complex transcriptome characterised by multiple, nested sub genomic RNAs used to express structural and accessory proteins. Long-read sequencing technologies such as nanopore direct RNA sequencing can recover full-length transcripts, greatly simplifying the assembly of structurally complex RNAs. However, these techniques do not detect the 5′ cap, thus preventing reliable identification and quantification of full-length, coding transcript models. Here we used Nanopore ReCappable Sequencing (NRCeq), a new technique that can identify capped full-length RNAs, to assemble a complete annotation of SARS-CoV-2 sgRNAs and annotate the location of capping sites across the viral genome. We obtained robust estimates of sgRNA expression across cell lines and viral isolates and identified novel canonical and non-canonical sgRNAs, including one that uses a previously un-annotated leader-to-body junction site. The data generated in this work constitute a useful resource for the scientific community and provide important insights into the mechanisms that regulate the transcription of SARS-CoV-2 sgRNAs.
