## Supplementary Table 1 for "Nanopore ReCappable Sequencing maps SARS-CoV-2 5′ capping sites and provides new insights into the structure of sgRNAs"

### Sheet: Foglio1
Sample	Cell line	Viral Strain	Isolate	Source	Sequencing protocol	Guppy Version
NRCeq_CaCo2	CaCo2	Wuhan-Hu-1	Liverpool/REMRQ0001/2020	Matthews Lab	NRCeq	3.2.10
NRCeq_Vero	Vero	Wuhan-Hu-1	Liverpool/REMRQ0001/2020	Matthews Lab	NRCeq	3.0.7
DRS_Vero_1	Vero	VE6-T	Isolated by Public Health England	doi: 10.1186/s13073-020-00763-0	Standard DRS	-
DRS_Vero_2	Vero	Wuhan-Hu-1	BetaCoV/Korea/KCDC03/2020	doi: 10.24171/j.phrp.2020.11.1.02	Standard DRS	-
DRS_Vero_3	Vero	Wuhan-Hu-1	Liverpool/REMRQ0001/2020	Matthews Lab	Standard DRS	3.0.4
DRS_Vero_4	Vero	Wuhan-Hu-1	Australia/VIC01/2020	doi:10.1101/2020.03.05.976167	Standard DRS	-
DRS_CaCo2_1	CaCo2	Wuhan-Hu-1	Liverpool/REMRQ0001/2020	Matthews Lab	Standard DRS	3.0.7
DRS_CaCo2_2	CaCo2	D614G	Isolated by San Raffaele Hospital	San Raffaele Hospital	Standard DRS	3.2.10
DRS_CaLu3	CaLu3	D614G	Isolated by San Raffaele Hospital	San Raffaele Hospital	Standard DRS	3.2.10
