## Supplementary Table 2 for "Nanopore ReCappable Sequencing maps SARS-CoV-2 5′ capping sites and provides new insights into the structure of sgRNAs"

### Sheet: Foglio1
Chr	Start	End	Id	Score	Strand	Coverage over rolling window
NC_045512v2	6	6	peak1	0	+	65438
NC_045512v2	13	13	peak2	0	+	99455
NC_045512v2	36	36	peak3	0	+	367
NC_045512v2	46	46	peak4	0	+	85
NC_045512v2	9192	9192	peak5	0	+	82
NC_045512v3	26470	26470	peak6	0	+	137
NC_045512v2	27383	27383	peak7	0	+	107
NC_045512v2	27973	27973	peak8	0	+	491
NC_045512v2	28108	28108	peak9	0	+	54
NC_045512v2	28157	28157	peak10	0	+	56
NC_045512v2	28161	28161	peak11	0	+	56
NC_045512v2	28243	28243	peak12	0	+	219
NC_045512v2	28246	28246	peak13	0	+	192
NC_045512v2	28253	28253	peak14	0	+	660
NC_045512v2	28257	28257	peak15	0	+	682
