## Supplementary Table 4 for "Nanopore ReCappable Sequencing maps SARS-CoV-2 5′ capping sites and provides new insights into the structure of sgRNAs"

### Sheet: Foglio1
	ORFs in order of abundance per technique
	Standard dRNA-Seq	NRCeq	Northern Blot
1)	NCAP	NCAP	NCAP
2)	NS7a	VME1	VME1
3)	VME1	NS7a	NS7a
4)	AP3a	AP3a	AP3a
5)	NS8	NS8	SPIKE
5)	NS6	NS6	NS6
6)	SPIKE	VEMP	NS8
7)	VEMP	SPIKE	VEMP
	Spearman Coefficient with respect to Northern Blot
	Standard dRNA-Seq	NRCeq
	0.998	0.9278
